# Fine-grained deconvolution of cell-type effects from human bulk brain data using a large single-nucleus RNA sequencing based reference panel

**DOI:** 10.1101/2022.06.23.497397

**Authors:** Edwin J.C.G. van den Oord, Karolina A. Aberg

## Abstract

Brain disorders are leading causes of disability worldwide. Gene expression studies provide promising opportunities to better understand their etiology. When studying bulk tissue, cellular diversity may cause many genes that are differentially expressed in cases and controls to remain undetected. Furthermore, identifying the specific cell-types from which association signals originate is key to formulating refined hypotheses of disease etiology, designing proper follow-up experiments and, eventually, developing novel clinical interventions. Cell-type effects can be deconvoluted statistically from bulk expression data using cell-type proportions estimated with the help of a reference panel. To create a fine-grained reference panel for the human prefrontal cortex, we analyzed data from the seven largest single nucleus RNA-seq (s_n_RNA-seq) studies. Seventeen cell-types were robustly detected across all seven studies. To estimate the cell-type proportions, we proposed an empirical Bayes estimator that is suitable for the new panel that involves multiple low abundant cell-types. Furthermore, to avoid the use of a very large reference panel and prevent challenges with public access of nuclei level data, our estimator uses a panel comprising mean expression levels rather than the nuclei level s_n_RNA-seq data. Evaluations show that our empirical Bayes estimator produces highly accurate and unbiased cell-type proportion estimates. Transcriptome-wide association studies performed with permuted bulk RNA-seq data showed that it is possible to perform TWASs for even the rarest cell-types without an increased risk of false positives. Furthermore, we determined that for optimal statistical power the best approach is to analyze all cell-types in the panel as opposed to grouping or omitting (rare) cell-types.
