## Supplemental Table S1 for "Fine-grained deconvolution of cell-type effects from human bulk brain data using a large single-nucleus RNA sequencing based reference panel"

### Sheet: Table S1. Sequencing statistics
Variable	Mean	SD	5% quant.	95% quant.	Variable description
Estimated.Number.of.Cells	3566.68	2958.16	870.2	11307.4	Estimated mumber of cells
Mean.Reads.per.Cell	65117.6	98803.1	8851.2	191241	Mean number of reads per cell
Median.Genes.per.Cell	1623.27	690.494	619.6	2822.2	Median number of genes per cell
Number.of.Reads	1.31031e+08	8.83155e+07	2.48672e+07	2.8611e+08	Total number of sequenced reads.
Valid.Barcodes	97.4659	0.700703	96.1	98.4	Fraction of reads with cell-barcodes that match the whitelist.
Sequencing.Saturation	67.5741	22.4816	28.62	94.3	Fraction of reads originating from an already-observed UMI. This is a function of library complexity and sequencing depth. More specifically, this is a ratio where: the denominator is the number of confidently-mapped reads with a valid cell-barcode and valid UMI, and the numerator is the subset of those reads that had a non-unique combination of (cell-barcode, UMI, gene). This metric was called "…
Q30.Bases.in.Barcode	96.0244	0.823187	94.6	97.1	Fraction of bases with Q-score at least 30 in the cell barcode sequences. This is the i7 index (I1) read for the Single Cell 3' v1 chemistry and the R1 read for the Single Cell 3' v2 chemistry.
Q30.Bases.in.RNA.Read	86.6259	9.32746	69.12	94.2	Fraction of bases with Q-score at least 30 in the RNA read sequences. This is Illumina R1 for the Single Cell 3' v1 chemistry and Illumina R2 for the Single Cell 3' v2 chemistry.
Q30.Bases.in.UMI	95.8078	0.886853	94.2	97.2	Fraction of bases with Q-score at least 30 in the UMI sequences. This is the R2 read for the Single Cell 3' v1 chemistry and the R1 read for the Single Cell 3' v2 chemistry.
Reads.Mapped.to.Genome	93.5507	4.23123	86	97.3	Fraction of reads that mapped to the genome.
Reads.Mapped.Confidently.to.Genome	89.3912	4.19033	81.18	93.7	Fraction of reads that mapped uniquely to the genome. If a gene mapped to exonic loci from a single gene and also to non-exonic loci, it is considered uniquely mapped to one of the exonic loci.
Reads.Mapped.Confidently.to.Intergenic.Regions	6.23659	1.48406	4.9	7.7	Fraction of reads that mapped to the intergenic regions of the genome with a high mapping quality score as reported by the aligner.
Reads.Mapped.Confidently.to.Intronic.Regions	49.8088	12.2775	28.64	64.7	Fraction of reads that mapped to the intronic regions of the genome with a high mapping quality score as reported by the aligner.
Reads.Mapped.Confidently.to.Exonic.Regions	33.3468	8.99849	21.52	51.04	Fraction of reads that mapped to the exonic regions of the genome with a high mapping quality score as reported by the aligner.
Reads.Mapped.Confidently.to.Transcriptome	72.1912	7.91904	55.68	80.9	Fraction of reads that mapped to a unique gene in the transcriptome with a high mapping quality score as reported by the aligner.
Reads.Mapped.Antisense.to.Gene	10.0732	6.74995	4.1	26.04	Fraction of reads confidently mapped to the transcriptome, but on the opposite strand of their annotated gene. A read is counted as antisense if it has any alignments that are consistent with an exon of a transcript but antisense to it, and has no sense alignments.
Fraction.Reads.in.Cells	78.7741	10.5388	53.94	88.6	The fraction of cell-barcoded, confidently mapped reads with cell-associated barcodes.
Total.Genes.Detected	27277.2	2255.31	23804.2	30783	The number of genes with at least one UMI count in any cell.
Median.UMI.Counts.per.Cell	2985.56	1687.62	896.6	5887.2	The median number of total UMI counts across all cell-associated barcodes.
