## Supplemental Table S2 for "Fine-grained deconvolution of cell-type effects from human bulk brain data using a large single-nucleus RNA sequencing based reference panel"

### Sheet: Table
Label	Study 1	Study 2	Study 3	Study 4	Study 5	Markers with expression levels > 1 SD above mean
EX.UL	L2/3	Ex_10_L2_4	Ex0	EX1	Excitatory neurons	CUX2	SATB2
OLI.1	Oligodendrocytes	Oligos_3	Oli0	ODC7	ODC	PLP1	MBP	CNP
AST	AST-PP	Astros_2	Ast0	ASC1	Astrocyte	SLC1A3	ALDH1L1	AGT	GFAP	PDGFRB
OPC	OPC	OPCs_2	Opc0	OPC1	OPC	PCDH15	PDGFRA	SULF2	RORB	CSPG4	OLIG1	OLIG2
EX.DL1	L4	Ex_6_L4_6	Ex5	EX2	Excitatory neurons	FOXP2	VIP	RORB	ERBB4	RXFP1
IN.VIP	IN-VIP	Inhib_2_VIP	In1	INH1	Inhibitory neurons	SYNPR	RORB	THSD7A	ERBB4	GAD1	RELN	EGFR
EX.DL2	L4	Ex_7_L4_6	Ex1	EX2	Excitatory neurons	RXFP1	PVALB	RORB	FOXP2	SYT1	RBFOX3	PCP4
IN.VP	IN-PV	Inhib_5	In0	INH2	Inhibitory neurons	PVALB	GAD1	GAD2	RGS5
EX.NRGN	Neu-NRGN-II	Ex_2_L5	Ex8	EX5	Excitatory neurons	NRGN	SLC1A3
OLI.2	Oligodendrocytes	Ex_10_L2_4	Oli1	ODC8	Excitatory neurons	CX3CR1	PCDH15
MGL	Microglia	Micro/Macro	Mic0	MG1	Microglia	P2RY12	SYNPR	OLR1	SYT1	FOXP2
IN.SST	IN-SST	Inhib_6_SST	In2	INH3	Inhibitory neurons	SST	RXFP1	GAD1	LAMP5	GAD2
EX.NRG1	L5/6-CC	Ex_10_L2_4	Ex3	EX3	Excitatory neurons	NRG1	GAD2	SATB2	TLE4
IN.SV2C	IN-SV2C	Inhib_1	In8	INH4	Inhibitory neurons	SV2C	RXFP1	RELN	VWF	GAD1	EGFR	ERBB4	PRSS12
EX.DL3	L5/6	Ex_8_L5_6	Ex9	EX2	Excitatory neurons	FOXP2	ABCB1	ZFPM2	FOXP2	RBFOX3	SYT1	KCNK2
END/PER	Endothelial	Endo	Per	PER.END3	Excitatory neurons	CLDN5	PCP4	RGS5	SLC2A1	PDGFRB	MFSD2A	CDH5	ABCC9
EX.DL4	L5/6	Ex_1_L5_6	Ex14	EX4	Excitatory neurons	HTR2C	ETV1	TOX	TLE4	RPRM	FEZF2	SATB2
